# Evolutionary Implications of Anoxygenic Phototrophy in the Bacterial Phylum *Candidatus* Eremiobacterota (WPS-2)

**DOI:** 10.1101/534180

**Authors:** Lewis M. Ward, Tanai Cardona, Hannah Holland-Moritz

## Abstract

Genome-resolved environmental metagenomic sequencing has uncovered substantial previously unrecognized microbial diversity relevant for understanding the ecology and evolution of the biosphere, providing a more nuanced view of the distribution and ecological significance of traits including phototrophy across diverse niches. Recently, the capacity for bacteriochlorophyll-based anoxygenic photosynthesis has been found in the uncultured bacterial WPS-2 phylum (recently proposed as *Candidatus* Eremiobacterota) that are in close association with boreal moss. Here, we use phylogenomic analysis to investigate the diversity and evolution of phototrophic WPS-2. We demonstrate that phototrophic WPS-2 show significant genetic and metabolic divergence from other phototrophic and non-phototrophic lineages. The genomes of these organisms encode a completely new family of anoxygenic Type II photochemical reaction centers and other phototrophy-related proteins that are both phylogenetically and structurally distinct from those found in previously described phototrophs. We propose the name *Candidatus* Palusbacterales for the order-level aerobic WPS-2 clade which contains phototrophic lineages, from the Latin for “bog bacteria”, in reference to the typical habitat of phototrophic members of this clade.
