## Supplemental Table S1 for "Evolutionary Implications of Anoxygenic Phototrophy in the Bacterial Phylum *Candidatus* Eremiobacterota (WPS-2)"

### Sheet: Sheet1
Genome ID	Completeness	Contamination	Strain heterogeneity	MetaPOAP False Negative estimate	Contigs	Coding sequences	Phototrophy markers	pufL	pufM	bchL	bchN	bchB	bchX	bchY	bchZ	bc	ACIII	A fam HCO	B fam HCO	rubisco	GTDB-Tk taxonomy	Proposed taxonomy	Habitat	Source
QHBK01	98.18	0.91	0	5.73017e-15	19	2516	0	0	0	0	0	0	0	0	0	1	0	1	1	1	d__Bacteria;p__;c__;o__;f__;g__;s__	Eremiobacterota;Eremiobacteria;Eremiobacterales	Antarctic Surface Soil	Ji M et al., "Atmospheric trace gases support primary production in Antarctic desert surface soil.", Nature, 2017 Dec 6;552(7685):400-403
PMHJ01	97.92	0	0	2.45731e-14	50	3175	0	0	0	0	0	0	0	0	0	1	0	1	0	0	d__Bacteria;p__UBP12;c__UBA5184;o__UBA5184;f__UBA5184;g__;s__	Eremiobacterota;Eremiobacteria;Palusbacterales	Thawing permafrost bog/palsa	Woodcroft BJ et al.,"Genome-centric view of carbon processing in thawing permafrost.", Nature, 2018 Jul 16;560(7716):49-92
DHKB01	97.41	0	0	1.21555e-13	71	1905	0	0	0	0	0	0	0	0	0	0	0	0	0	0	d__Bacteria_p__Eremiobacterota_c__Eremiobacteria_o__Eremiobacterales_f__Eremiobacteraceae_g__UBA4705_s__UBA4705_sp1	Eremiobacterota; UBP9	Gut/feces	Parks, D.H., Rinke, C., Chuvochina, M., Chaumeil, P.A., Woodcroft, B.J., Evans, P.N., Hugenholtz, P. and Tyson, G.W., 2017. Recovery of nearly 8,000 metagenome-assembled genomes substantially expands the tree of life. Nature microbiology, 2(11), p.1533.
PMTQ01	97.27	0	0	2.27277e-13	16	2574	0	0	0	0	0	0	0	0	0	1	0	1	1	0	d__Bacteria;p__UBP12;c__UBA5184;o__UBA5184;f__UBA5184;g__;s__	Eremiobacterota;Eremiobacteria;Palusbacterales	Thawing permafrost bog/palsa	Woodcroft BJ et al.,"Genome-centric view of carbon processing in thawing permafrost.", Nature, 2018 Jul 16;560(7716):49-100
PLWS01	97.17	0	0	2.95826e-13	8	2560	0	0	0	0	0	0	0	0	0	1	0	1	1	0	d__Bacteria;p__UBP12;c__UBA5184;o__UBA5184;f__UBA5184;g__;s__	Eremiobacterota;Eremiobacteria;Palusbacterales	Thawing permafrost bog/palsa	Woodcroft BJ et al.,"Genome-centric view of carbon processing in thawing permafrost.", Nature, 2018 Jul 16;560(7716):49-89
PKVA01	96.82	1.82	0	8.69304e-13	20	4318	0	0	0	0	0	0	0	0	0	1	0	1	1	0	d__Bacteria;p__UBP12;c__UBA5184;o__UBA5184;f__UBA5184;g__;s__	Eremiobacterota;Eremiobacteria;Palusbacterales	Thawing permafrost bog/palsa	Woodcroft BJ et al.,"Genome-centric view of carbon processing in thawing permafrost.", Nature, 2018 Jul 16;560(7716):49-65
PKVE01	96.82	1.82	0	8.78724e-13	18	4312	0	0	0	0	0	0	0	0	0	1	0	1	1	0	d__Bacteria;p__UBP12;c__UBA5184;o__UBA5184;f__UBA5184;g__;s__	Eremiobacterota;Eremiobacteria;Palusbacterales	Thawing permafrost bog/palsa	Woodcroft BJ et al.,"Genome-centric view of carbon processing in thawing permafrost.", Nature, 2018 Jul 16;560(7716):49-66
PLCB01	96.82	0.1	0	7.92502e-13	61	2697	0	0	0	0	0	0	0	0	0	1	0	1	0	0	d__Bacteria;p__UBP12;c__UBA5184;o__UBA5184;f__UBA5184;g__UBA5184;s__	Eremiobacterota;Eremiobacteria;Palusbacterales	Thawing permafrost bog/palsa	Woodcroft BJ et al.,"Genome-centric view of carbon processing in thawing permafrost.", Nature, 2018 Jul 16;560(7716):49-77
PLDA01	96.82	1.82	0	8.83477e-13	7	4309	0	0	0	0	0	0	0	0	0	1	0	1	1	0	d__Bacteria;p__UBP12;c__UBA5184;o__UBA5184;f__UBA5184;g__;s__	Eremiobacterota;Eremiobacteria;Palusbacterales	Thawing permafrost bog/palsa	Woodcroft BJ et al.,"Genome-centric view of carbon processing in thawing permafrost.", Nature, 2018 Jul 16;560(7716):49-79
PLYE01	96.82	1.82	0	8.93071e-13	23	4303	0	0	0	0	0	0	0	0	0	1	0	1	1	0	d__Bacteria;p__UBP12;c__UBA5184;o__UBA5184;f__UBA5184;g__;s__	Eremiobacterota;Eremiobacteria;Palusbacterales	Thawing permafrost bog/palsa	Woodcroft BJ et al.,"Genome-centric view of carbon processing in thawing permafrost.", Nature, 2018 Jul 16;560(7716):49-90
PMNZ01	96.82	3.64	0	8.69304e-13	23	4318	0	0	0	0	0	0	0	0	0	1	0	1	1	0	d__Bacteria;p__UBP12;c__UBA5184;o__UBA5184;f__UBA5184;g__;s__	Eremiobacterota;Eremiobacteria;Palusbacterales	Thawing permafrost bog/palsa	Woodcroft BJ et al.,"Genome-centric view of carbon processing in thawing permafrost.", Nature, 2018 Jul 16;560(7716):49-95
PMSI01	96.82	1.82	0	8.88259e-13	7	4306	0	0	0	0	0	0	0	0	0	1	0	1	1	0	d__Bacteria;p__UBP12;c__UBA5184;o__UBA5184;f__UBA5184;g__;s__	Eremiobacterota;Eremiobacteria;Palusbacterales	Thawing permafrost bog/palsa	Woodcroft BJ et al.,"Genome-centric view of carbon processing in thawing permafrost.", Nature, 2018 Jul 16;560(7716):49-98
PKVV01	96.72	1.82	0	1.16081e-12	36	4310	0	0	0	0	0	0	0	0	0	1	0	1	1	0	d__Bacteria;p__UBP12;c__UBA5184;o__UBA5184;f__UBA5184;g__;s__	Eremiobacterota;Eremiobacteria;Palusbacterales	Thawing permafrost bog/palsa	Woodcroft BJ et al.,"Genome-centric view of carbon processing in thawing permafrost.", Nature, 2018 Jul 16;560(7716):49-71
PMZY01	96.52	1.82	0	1.85176e-12	15	4312	0	0	0	0	0	0	0	0	0	1	0	1	1	0	d__Bacteria;p__UBP12;c__UBA5184;o__UBA5184;f__UBA5184;g__;s__	Eremiobacterota;Eremiobacteria;Palusbacterales	Thawing permafrost bog/palsa	Woodcroft BJ et al.,"Genome-centric view of carbon processing in thawing permafrost.", Nature, 2018 Jul 16;560(7716):49-104
PKVK01	95.91	1.82	0	6.88376e-12	19	4304	0	0	0	0	0	0	0	0	0	1	0	1	1	0	d__Bacteria;p__UBP12;c__UBA5184;o__UBA5184;f__UBA5184;g__;s__	Eremiobacterota;Eremiobacteria;Palusbacterales	Thawing permafrost bog/palsa	Woodcroft BJ et al.,"Genome-centric view of carbon processing in thawing permafrost.", Nature, 2018 Jul 16;560(7716):49-67
PKVX01	95.91	3.64	0	6.30119e-12	11	2665	0	0	0	0	0	0	0	0	0	1	0	2	0	0	d__Bacteria;p__UBP12;c__UBA5184;o__UBA5184;f__UBA5184;g__;s__	Eremiobacterota;Eremiobacteria;Palusbacterales	Thawing permafrost bog/palsa	Woodcroft BJ et al.,"Genome-centric view of carbon processing in thawing permafrost.", Nature, 2018 Jul 16;560(7716):49-72
PMUK01	95.86	1.82	0	7.35123e-12	249	3487	0	0	0	0	0	0	0	0	0	2	0	2	0	0	d__Bacteria;p__UBP12;c__UBA5184;o__UBA5184;f__UBA5184;g__;s__	Eremiobacterota;Eremiobacteria;Palusbacterales	Thawing permafrost bog/palsa	Woodcroft BJ et al.,"Genome-centric view of carbon processing in thawing permafrost.", Nature, 2018 Jul 16;560(7716):49-103
PKVR01	95.81	1.82	0	8.48991e-12	24	4304	0	0	0	0	0	0	0	0	0	1	0	1	1	0	d__Bacteria;p__UBP12;c__UBA5184;o__UBA5184;f__UBA5184;g__;s__	Eremiobacterota;Eremiobacteria;Palusbacterales	Thawing permafrost bog/palsa	Woodcroft BJ et al.,"Genome-centric view of carbon processing in thawing permafrost.", Nature, 2018 Jul 16;560(7716):49-69
PKVQ01	95.71	2.73	0	1.01184e-11	25	4320	0	0	0	0	0	0	0	0	0	1	0	1	1	0	d__Bacteria;p__UBP12;c__UBA5184;o__UBA5184;f__UBA5184;g__;s__	Eremiobacterota;Eremiobacteria;Palusbacterales	Thawing permafrost bog/palsa	Woodcroft BJ et al.,"Genome-centric view of carbon processing in thawing permafrost.", Nature, 2018 Jul 16;560(7716):49-68
PLLA01	95.43	0.25	0	1.7024e-11	130	4036	0	0	0	0	0	0	0	0	0	1	0	1	0	0	d__Bacteria;p__UBP12;c__UBA5184;o__UBA5184;f__UBA5184;g__;s__	Eremiobacterota;Eremiobacteria;Palusbacterales	Thawing permafrost bog/palsa	Woodcroft BJ et al.,"Genome-centric view of carbon processing in thawing permafrost.", Nature, 2018 Jul 16;560(7716):49-85
PMHO01	95.22	3.68	26.32	2.42506e-11	66	3752	0	0	0	0	0	0	0	0	0	1	0	2	1	1	d__Bacteria;p__UBP12;c__UBA5184;o__UBA5184;f__UBA5184;g__UBA5184;s__	Eremiobacterota;Eremiobacteria;Palusbacterales	Thawing permafrost bog/palsa	Woodcroft BJ et al.,"Genome-centric view of carbon processing in thawing permafrost.", Nature, 2018 Jul 16;560(7716):49-93
PLJA01	94.9	0.91	0	3.951e-11	99	2760	0	0	0	0	0	0	0	0	0	1	0	1	0	0	d__Bacteria;p__UBP12;c__UBA5184;o__UBA5184;f__UBA5184;g__UBA5184;s__	Eremiobacterota;Eremiobacteria;Palusbacterales	Thawing permafrost bog/palsa	Woodcroft BJ et al.,"Genome-centric view of carbon processing in thawing permafrost.", Nature, 2018 Jul 16;560(7716):49-82
PLLF01	94.55	0	0	6.47298e-11	116	2355	0	0	0	0	0	0	0	0	0	2	0	2	1	0	d__Bacteria;p__UBP12;c__UBA5184;o__UBA5184;f__UBA5184;g__;s__	Eremiobacterota;Eremiobacteria;Palusbacterales	Thawing permafrost bog/palsa	Woodcroft BJ et al.,"Genome-centric view of carbon processing in thawing permafrost.", Nature, 2018 Jul 16;560(7716):49-86
QHBJ01	94.09	0	0	1.21229e-10	43	1971	0	0	0	0	0	0	0	0	0	1	0	1	0	0	d__Bacteria;p__UBP12;c__UBA5184;o__UBA5184;f__UBA5184;g__;s__	Eremiobacterota;Eremiobacteria;Palusbacterales	Antarctic Surface Soil	Ji M et al., "Atmospheric trace gases support primary production in Antarctic desert surface soil.", Nature, 2017 Dec 6;552(7685):400-403
PLRU01	94.06	2.83	80	1.4354e-10	102	4967	0	0	0	0	0	0	0	0	0	1	0	2	1	0	d__Bacteria;p__UBP12;c__UBA5184;o__UBA5184;f__UBA5184;g__;s__	Eremiobacterota;Eremiobacteria;Palusbacterales	Thawing permafrost bog/palsa	Woodcroft BJ et al.,"Genome-centric view of carbon processing in thawing permafrost.", Nature, 2018 Jul 16;560(7716):49-87
PLED01	93.23	0	0	3.92207e-10	111	2581	0	0	0	0	0	0	0	0	0	2	0	2	0	0	d__Bacteria;p__UBP12;c__UBA5184;o__UBA5184;f__UBA5184;g__;s__	Eremiobacterota;Eremiobacteria;Palusbacterales	Thawing permafrost bog/palsa	Woodcroft BJ et al.,"Genome-centric view of carbon processing in thawing permafrost.", Nature, 2018 Jul 16;560(7716):49-81
PKZD01	93.16	0.91	0	4.10711e-10	82	2287	0	0	0	0	0	0	0	0	0	1	0	1	0	0	d__Bacteria;p__UBP12;c__UBA5184;o__UBA5184;f__UBA5184;g__;s__	Eremiobacterota;Eremiobacteria;Palusbacterales	Thawing permafrost bog/palsa	Woodcroft BJ et al.,"Genome-centric view of carbon processing in thawing permafrost.", Nature, 2018 Jul 16;560(7716):49-74
CARN1	92.64	0.93	0	7.78493e-10	8	2507	0	0	0	0	0	0	0	0	0	1	0	1	0	0	d__Bacteria;p__UBP12;c__UBA5184;o__UBA5184;f__UBA5184;g__;s__	Eremiobacterota;Eremiobacteria;Palusbacterales	Arsenic-rich mine	Bertin, P. N. et al. Metabolic diversity among main microorganisms inside an arsenic-rich ecosystem revealed by meta- and proteo-genomics. Isme J 5, 1735-1747, doi:10.1038/ismej.2011.51 (2011).
PMTD01	92.35	1.82	0	1.04952e-09	238	2604	0	0	0	0	0	0	0	0	0	1	0	0	0	0	d__Bacteria;p__UBP12;c__UBA5184;o__UBA5184;f__UBA5184;g__UBA5184;s__	Eremiobacterota;Eremiobacteria;Palusbacterales	Thawing permafrost bog/palsa	Woodcroft BJ et al.,"Genome-centric view of carbon processing in thawing permafrost.", Nature, 2018 Jul 16;560(7716):49-99
PLJX01	92.27	0	0	1.1685e-09	93	2651	0	0	0	0	0	0	0	0	0	1	0	1	0	0	d__Bacteria;p__UBP12;c__UBA5184;o__UBA5184;f__UBA5184;g__UBA5184;s__	Eremiobacterota;Eremiobacteria;Palusbacterales	Thawing permafrost bog/palsa	Woodcroft BJ et al.,"Genome-centric view of carbon processing in thawing permafrost.", Nature, 2018 Jul 16;560(7716):49-84
DJOM01	91.9	0	0	1.63277e-09	226	1887	0	0	0	0	0	0	0	0	0	0	0	0	0	0	d__Bacteria_p__Eremiobacterota_c__Eremiobacteria_o__Eremiobacterales_f__Eremiobacteraceae_g__UBA4705_s__UBA4705_sp1	Eremiobacterota; UBP9	Gut/feces	Parks, D.H., Rinke, C., Chuvochina, M., Chaumeil, P.A., Woodcroft, B.J., Evans, P.N., Hugenholtz, P. and Tyson, G.W., 2017. Recovery of nearly 8,000 metagenome-assembled genomes substantially expands the tree of life. Nature microbiology, 2(11), p.1533.
PMFP01	91.8	2.42	75	N/A	276	4424	8	1	1	1	1	1	1	1	1	2	0	2	1	1	d__Bacteria;p__UBP12;c__UBA5184;o__UBA5184;f__UBA5184;g__;s__	Eremiobacterota;Eremiobacteria;Palusbacterales	Thawing permafrost bog/palsa	Woodcroft BJ et al.,"Genome-centric view of carbon processing in thawing permafrost.", Nature, 2018 Jul 16;560(7716):49-56
PLDY01	91.1	1.92	0	3.6715e-09	176	2909	0	0	0	0	0	0	0	0	0	2	0	2	0	0	d__Bacteria;p__UBP12;c__UBA5184;o__UBA5184;f__UBA5184;g__UBA5184;s__	Eremiobacterota;Eremiobacteria;Palusbacterales	Thawing permafrost bog/palsa	Woodcroft BJ et al.,"Genome-centric view of carbon processing in thawing permafrost.", Nature, 2018 Jul 16;560(7716):49-80
DHNB01	89.66	0.16	0	1.16612e-08	85	1916	0	0	0	0	0	0	0	0	0	0	0	0	0	0	d__Bacteria_p__Eremiobacterota_c__Eremiobacteria_o__Eremiobacterales_f__Eremiobacteraceae_g__UBA4705_s__UBA4705_sp1	Eremiobacterota; UBP9	Gut/feces	Parks, D.H., Rinke, C., Chuvochina, M., Chaumeil, P.A., Woodcroft, B.J., Evans, P.N., Hugenholtz, P. and Tyson, G.W., 2017. Recovery of nearly 8,000 metagenome-assembled genomes substantially expands the tree of life. Nature microbiology, 2(11), p.1533.
PKZK01	88.59	1.36	50	N/A	173	2467	8	1	1	1	1	1	1	1	1	1	0	1	1	2	d__Bacteria;p__UBP12;c__UBA5184;o__UBA5184;f__UBA5184;g__;s__	Eremiobacterota;Eremiobacteria;Palusbacterales	Thawing permafrost bog/palsa	Woodcroft BJ et al.,"Genome-centric view of carbon processing in thawing permafrost.", Nature, 2018 Jul 16;560(7716):49-60
WPS2_44	88.08	1.8	20	N/A	1165	3667	8	1	1	1	1	1	1	1	1	1	0	1	1	0	d__Bacteria;p__UBP12;c__UBA5184;o__UBA5184;f__UBA5184;g__UBA5184;s__	Eremiobacterota;Eremiobacteria;Palusbacterales	Boreal Moss	Holland-Moritz, H. et al. Novel bacterial lineages associated with boreal moss species. Environ Microbiol 20, 2625-2638, doi:10.1111/1462-2920.14288 (2018).
PMTY01	87.78	3.16	28.57	4.75418e-08	201	3705	0	0	0	0	0	0	0	0	0	1	0	1	0	0	d__Bacteria;p__UBP12;c__UBA5184;o__UBA5184;f__UBA5184;g__;s__	Eremiobacterota;Eremiobacteria;Palusbacterales	Thawing permafrost bog/palsa	Woodcroft BJ et al.,"Genome-centric view of carbon processing in thawing permafrost.", Nature, 2018 Jul 16;560(7716):49-101
PMTY01	87.78	3.16	28.57	4.80151e-08	201	3707	0	0	0	0	0	0	0	0	0	1	0	1	0	0	d__Bacteria;p__UBP12;c__UBA5184;o__UBA5184;f__UBA5184;g__;s__	Eremiobacterota;Eremiobacteria;Palusbacterales	Thawing permafrost bog/palsa	Woodcroft BJ et al.,"Genome-centric view of carbon processing in thawing permafrost.", Nature, 2018 Jul 16;560(7716):49-63
WPS2_29	86.97	4.73	50	N/A	631	3373	8	1	1	1	1	1	1	1	1	2	0	1	0	1	d__Bacteria;p__UBP12;c__UBA5184;o__UBA5184;f__UBA5184;g__UBA5184;s__	Eremiobacterota;Eremiobacteria;Palusbacterales	Boreal Moss	Holland-Moritz, H. et al. Novel bacterial lineages associated with boreal moss species. Environ Microbiol 20, 2625-2638, doi:10.1111/1462-2920.14288 (2018).
PNAQ01	86.61	2.59	100	1.00017e-07	224	3844	0	0	0	0	0	0	0	0	0	2	0	2	1	0	d__Bacteria;p__UBP12;c__UBA5184;o__UBA5184;f__UBA5184;g__;s__	Eremiobacterota;Eremiobacteria;Palusbacterales	Thawing permafrost bog/palsa	Woodcroft BJ et al.,"Genome-centric view of carbon processing in thawing permafrost.", Nature, 2018 Jul 16;560(7716):49-106
PLTN01	86.27	0	0	1.23656e-07	245	5417	0	0	0	0	0	0	0	0	0	1	0	1	1	0	d__Bacteria;p__UBP12;c__UBA5184;o__UBA5184;f__UBA5184;g__;s__	Eremiobacterota;Eremiobacteria;Palusbacterales	Thawing permafrost bog/palsa	Woodcroft BJ et al.,"Genome-centric view of carbon processing in thawing permafrost.", Nature, 2018 Jul 16;560(7716):49-88
DIWH01	86.26	4.55	11.11	1.22206e-07	88	3930	0	0	0	0	0	0	0	0	0	0	0	0	0	0	d__Bacteria_p__Eremiobacterota_c__Eremiobacteria_o__Eremiobacterales_f__Eremiobacteraceae_g__UBA1432_s__	Eremiobacterota; UBP9	Hydrocarbon-contaminated wastewater	Parks, D.H., Rinke, C., Chuvochina, M., Chaumeil, P.A., Woodcroft, B.J., Evans, P.N., Hugenholtz, P. and Tyson, G.W., 2017. Recovery of nearly 8,000 metagenome-assembled genomes substantially expands the tree of life. Nature microbiology, 2(11), p.1533.
PMGV01	86.25	0	0	N/A	138	3411	8	1	1	1	1	1	1	1	1	2	0	1	1	0	d__Bacteria;p__UBP12;c__UBA5184;o__UBA5184;f__UBA5184;g__UBA5184;s__	Eremiobacterota;Eremiobacteria;Palusbacterales	Thawing permafrost bog/palsa	Woodcroft BJ et al.,"Genome-centric view of carbon processing in thawing permafrost.", Nature, 2018 Jul 16;560(7716):49-54
PLAE01	85.55	0.91	100	N/A	250	2313	8	1	1	1	1	1	1	1	1	1	0	1	1	2	d__Bacteria;p__UBP12;c__UBA5184;o__UBA5184;f__UBA5184;g__;s__	Eremiobacterota;Eremiobacteria;Palusbacterales	Thawing permafrost bog/palsa	Woodcroft BJ et al.,"Genome-centric view of carbon processing in thawing permafrost.", Nature, 2018 Jul 16;560(7716):49-62
DINA01	85.27	2.73	0	2.16278e-07	346	4058	0	0	0	0	0	0	0	0	0	0	0	0	0	0	d__Bacteria_p__Eremiobacterota_c__Eremiobacteria_o__Eremiobacterales_f__Eremiobacteraceae_g__UBA1432_s__	Eremiobacterota; UBP9	Bioreactor	Parks, D.H., Rinke, C., Chuvochina, M., Chaumeil, P.A., Woodcroft, B.J., Evans, P.N., Hugenholtz, P. and Tyson, G.W., 2017. Recovery of nearly 8,000 metagenome-assembled genomes substantially expands the tree of life. Nature microbiology, 2(11), p.1533.
PLBT01	85.07	6.14	40	2.37151e-07	200	2605	0	0	0	0	0	0	0	0	0	2	0	2	0	0	d__Bacteria;p__UBP12;c__UBA5184;o__UBA5184;f__UBA5184;g__;s__	Eremiobacterota;Eremiobacteria;Palusbacterales	Thawing permafrost bog/palsa	Woodcroft BJ et al.,"Genome-centric view of carbon processing in thawing permafrost.", Nature, 2018 Jul 16;560(7716):49-76
PMOS01	84.68	0.91	0	2.94047e-07	44	3740	0	0	0	0	0	0	0	0	0	2	0	2	1	0	d__Bacteria;p__UBP12;c__UBA5184;o__UBA5184;f__UBA5184;g__;s__	Eremiobacterota;Eremiobacteria;Palusbacterales	Thawing permafrost bog/palsa	Woodcroft BJ et al.,"Genome-centric view of carbon processing in thawing permafrost.", Nature, 2018 Jul 16;560(7716):49-97
DJRY01	84.55	0	0	3.08666e-07	123	1960	0	0	0	0	0	0	0	0	0	0	0	0	0	0	d__Bacteria_p__Eremiobacterota_c__Eremiobacteria_o__Eremiobacterales_f__Eremiobacteraceae_g__UBA4705_s__UBA4705_sp1	Eremiobacterota; UBP9	Gut/feces	Parks, D.H., Rinke, C., Chuvochina, M., Chaumeil, P.A., Woodcroft, B.J., Evans, P.N., Hugenholtz, P. and Tyson, G.W., 2017. Recovery of nearly 8,000 metagenome-assembled genomes substantially expands the tree of life. Nature microbiology, 2(11), p.1533.
PLCF01	82.73	2.77	22.22	7.71791e-07	98	3527	0	0	0	0	0	0	0	0	0	1	0	1	0	0	d__Bacteria;p__UBP12;c__UBA5184;o__UBA5184;f__UBA5184;g__;s__	Eremiobacterota;Eremiobacteria;Palusbacterales	Thawing permafrost bog/palsa	Woodcroft BJ et al.,"Genome-centric view of carbon processing in thawing permafrost.", Nature, 2018 Jul 16;560(7716):49-78
PNAB01	82.29	0.86	0	9.28572e-07	228	2588	0	0	0	0	0	0	0	0	0	1	0	1	0	0	d__Bacteria;p__UBP12;c__UBA5184;o__UBA5184;f__UBA5184;g__UBA5184;s__	Eremiobacterota;Eremiobacteria;Palusbacterales	Thawing permafrost bog/palsa	Woodcroft BJ et al.,"Genome-centric view of carbon processing in thawing permafrost.", Nature, 2018 Jul 16;560(7716):49-105
DCCI01	82.27	0	0	9.29951e-07	137	1961	0	0	0	0	0	0	0	0	0	0	0	0	0	0	d__Bacteria_p__Eremiobacterota_c__Eremiobacteria_o__Eremiobacterales_f__Eremiobacteraceae_g__UBA4705_s__UBA4705_sp1	Eremiobacterota; UBP9	Gut/feces	Parks, D.H., Rinke, C., Chuvochina, M., Chaumeil, P.A., Woodcroft, B.J., Evans, P.N., Hugenholtz, P. and Tyson, G.W., 2017. Recovery of nearly 8,000 metagenome-assembled genomes substantially expands the tree of life. Nature microbiology, 2(11), p.1533.
PLSA01	81.63	1.82	0	N/A	237	2342	8	1	1	1	1	1	1	1	1	1	0	1	1	2	d__Bacteria;p__UBP12;c__UBA5184;o__UBA5184;f__UBA5184;g__;s__	Eremiobacterota;Eremiobacteria;Palusbacterales	Thawing permafrost bog/palsa	Woodcroft BJ et al.,"Genome-centric view of carbon processing in thawing permafrost.", Nature, 2018 Jul 16;560(7716):49-59
PLBH01	81.52	3.45	0	0.00115928	265	3277	4	0	0	1	1	1	1	0	0	2	0	2	1	0	d__Bacteria;p__UBP12;c__UBA5184;o__UBA5184;f__UBA5184;g__UBA5184;s__	Eremiobacterota;Eremiobacteria;Palusbacterales	Thawing permafrost bog/palsa	Woodcroft BJ et al.,"Genome-centric view of carbon processing in thawing permafrost.", Nature, 2018 Jul 16;560(7716):49-57
PLJL01	81.06	1.82	50	1.62153e-06	7	3772	0	0	0	0	0	0	0	0	0	2	0	2	1	0	d__Bacteria;p__UBP12;c__UBA5184;o__UBA5184;f__UBA5184;g__;s__	Eremiobacterota;Eremiobacteria;Palusbacterales	Thawing permafrost bog/palsa	Woodcroft BJ et al.,"Genome-centric view of carbon processing in thawing permafrost.", Nature, 2018 Jul 16;560(7716):49-83
PKUW01	79.88	5.03	0	2.64655e-06	288	4411	0	0	0	0	0	0	0	0	0	1	0	0	1	0	d__Bacteria;p__UBP12;c__UBA5184;o__UBA5184;f__UBA5184;g__;s__	Eremiobacterota;Eremiobacteria;Palusbacterales	Thawing permafrost bog/palsa	Woodcroft BJ et al.,"Genome-centric view of carbon processing in thawing permafrost.", Nature, 2018 Jul 16;560(7716):49-64
WPS2_33	79.29	8.59	41.67	0.0428747	1000	2560	6	1	1	1	0	0	1	1	1	1	0	0	0	1	d__Bacteria;p__UBP12;c__UBA5184;o__UBA5184;f__UBA5184;g__UBA5184;s__	Eremiobacterota;Eremiobacteria;Palusbacterales	Boreal Moss	Holland-Moritz, H. et al. Novel bacterial lineages associated with boreal moss species. Environ Microbiol 20, 2625-2638, doi:10.1111/1462-2920.14288 (2018).
PMGA01	78.81	1.16	100	0.211978	219	2342	7	1	1	1	1	1	1	0	1	1	0	0	1	2	d__Bacteria;p__UBP12;c__UBA5184;o__UBA5184;f__UBA5184;g__;s__	Eremiobacterota;Eremiobacteria;Palusbacterales	Thawing permafrost bog/palsa	Woodcroft BJ et al.,"Genome-centric view of carbon processing in thawing permafrost.", Nature, 2018 Jul 16;560(7716):49-55
PMHP01	78.13	0.34	100	5.13332e-06	248	3958	0	0	0	0	0	0	0	0	0	0	0	0	1	1	d__Bacteria;p__UBP12;c__UBA5184;o__UBA5184;f__UBA5184;g__UBA5184;s__	Eremiobacterota;Eremiobacteria;Palusbacterales	Thawing permafrost bog/palsa	Woodcroft BJ et al.,"Genome-centric view of carbon processing in thawing permafrost.", Nature, 2018 Jul 16;560(7716):49-94
PKVU01	78.06	0.91	0	5.25091e-06	241	2619	0	0	0	0	0	0	0	0	0	1	0	1	0	0	d__Bacteria;p__UBP12;c__UBA5184;o__UBA5184;f__UBA5184;g__UBA5184;s__	Eremiobacterota;Eremiobacteria;Palusbacterales	Thawing permafrost bog/palsa	Woodcroft BJ et al.,"Genome-centric view of carbon processing in thawing permafrost.", Nature, 2018 Jul 16;560(7716):49-70
DHWK01	74.71	0.45	100	1.63013e-05	179	2298	0	0	0	0	0	0	0	0	0	1	0	2	0	0	d__Bacteria_p__UBP12_c__UBA5184_o__UBA5184_f__UBA5184_g__UBA5184_s__	Eremiobacterota; UBP9	Arctic soil	Parks, D.H., Rinke, C., Chuvochina, M., Chaumeil, P.A., Woodcroft, B.J., Evans, P.N., Hugenholtz, P. and Tyson, G.W., 2017. Recovery of nearly 8,000 metagenome-assembled genomes substantially expands the tree of life. Nature microbiology, 2(11), p.1533.
PLBN01	74.58	6.38	20	1.69662e-05	220	2209	0	0	0	0	0	0	0	0	0	1	0	1	1	0	d__Bacteria;p__UBP12;c__UBA5184;o__UBA5184;f__UBA5184;g__;s__	Eremiobacterota;Eremiobacteria;Palusbacterales	Thawing permafrost bog/palsa	Woodcroft BJ et al.,"Genome-centric view of carbon processing in thawing permafrost.", Nature, 2018 Jul 16;560(7716):49-75
DCTU01	74.32	0.4	0	1.85988e-05	464	3310	0	0	0	0	0	0	0	0	0	0	0	0	0	0	d__Bacteria_p__Eremiobacterota_c__Eremiobacteria_o__Eremiobacterales_f__Eremiobacteraceae_g__UBA1432_s__	Eremiobacterota; UBP9	Palm oil mill effluent	Parks, D.H., Rinke, C., Chuvochina, M., Chaumeil, P.A., Woodcroft, B.J., Evans, P.N., Hugenholtz, P. and Tyson, G.W., 2017. Recovery of nearly 8,000 metagenome-assembled genomes substantially expands the tree of life. Nature microbiology, 2(11), p.1533.
PLRO01	73.76	1.82	0	0.262496	264	2346	7	1	1	0	1	1	1	1	1	1	0	1	1	1	d__Bacteria;p__UBP12;c__UBA5184;o__UBA5184;f__UBA5184;g__;s__	Eremiobacterota;Eremiobacteria;Palusbacterales	Thawing permafrost bog/palsa	Woodcroft BJ et al.,"Genome-centric view of carbon processing in thawing permafrost.", Nature, 2018 Jul 16;560(7716):49-58
PLFC01	73.22	0.91	100	0.0716822	228	2307	6	1	1	1	1	1	1	0	0	1	0	1	1	2	d__Bacteria;p__UBP12;c__UBA5184;o__UBA5184;f__UBA5184;g__;s__	Eremiobacterota;Eremiobacteria;Palusbacterales	Thawing permafrost bog/palsa	Woodcroft BJ et al.,"Genome-centric view of carbon processing in thawing permafrost.", Nature, 2018 Jul 16;560(7716):49-61
PMAN01	72.51	0.45	0	3.22003e-05	465	3763	0	0	0	0	0	0	0	0	0	0	0	0	1	1	d__Bacteria;p__UBP12;c__UBA5184;o__UBA5184;f__UBA5184;g__;s__	Eremiobacterota;Eremiobacteria;Palusbacterales	Thawing permafrost bog/palsa	Woodcroft BJ et al.,"Genome-centric view of carbon processing in thawing permafrost.", Nature, 2018 Jul 16;560(7716):49-91
PMOG01	71.76	0	0	3.99447e-05	300	2935	0	0	0	0	0	0	0	0	0	0	0	0	1	0	d__Bacteria;p__UBP12;c__UBA5184;o__UBA5184;f__UBA5184;g__;s__	Eremiobacterota;Eremiobacteria;Palusbacterales	Thawing permafrost bog/palsa	Woodcroft BJ et al.,"Genome-centric view of carbon processing in thawing permafrost.", Nature, 2018 Jul 16;560(7716):49-96
PMUE01	70.57	2.27	0	5.55432e-05	394	2919	0	0	0	0	0	0	0	0	0	1	0	0	0	0	d__Bacteria;p__UBP12;c__UBA5184;o__UBA5184;f__UBA5184;g__;s__	Eremiobacterota;Eremiobacteria;Palusbacterales	Thawing permafrost bog/palsa	Woodcroft BJ et al.,"Genome-centric view of carbon processing in thawing permafrost.", Nature, 2018 Jul 16;560(7716):49-102
PKWF01	69.65	0.91	0	7.09371e-05	307	2760	0	0	0	0	0	0	0	0	0	1	0	1	0	0	d__Bacteria;p__UBP12;c__UBA5184;o__UBA5184;f__UBA5184;g__;s__	Eremiobacterota;Eremiobacteria;Palusbacterales	Thawing permafrost bog/palsa	Woodcroft BJ et al.,"Genome-centric view of carbon processing in thawing permafrost.", Nature, 2018 Jul 16;560(7716):49-73
PNBL01	69.23	0.16	0	7.96964e-05	591	4395	0	0	0	0	0	0	0	0	0	2	0	0	0	0	d__Bacteria;p__UBP12;c__UBA5184;o__UBA5184;f__UBA5184;g__;s__	Eremiobacterota;Eremiobacteria;Palusbacterales	Thawing permafrost bog/palsa	Woodcroft BJ et al.,"Genome-centric view of carbon processing in thawing permafrost.", Nature, 2018 Jul 16;560(7716):49-107
